# Large library docking for cannabinoid-1 receptor agonists with reduced side effects

**DOI:** 10.1101/2023.02.27.530254

**Authors:** Tia A. Tummino, Christos Iliopoulos-Tsoutsouvas, Joao M. Braz, Evan S. O’Brien, Reed M. Stein, Veronica Craik, Ngan K. Tran, Suthakar Ganapathy, Fangyu Liu, Yuki Shiimura, Fei Tong, Thanh C. Ho, Dmytro S. Radchenko, Yurii S. Moroz, Sian Rodriguez Rosado, Karnika Bhardwaj, Jorge Benitez, Yongfeng Liu, Herthana Kandasamy, Claire Normand, Meriem Semache, Laurent Sabbagh, Isabella Glenn, John J. Irwin, Kaavya Krishna Kumar, Alexandros Makriyannis, Allan I. Basbaum, Brian K. Shoichet

**Affiliations:** Department of Pharmaceutical Chemistry, University of California, San Francisco, San Francisco, CA 94158, USA; Graduate Program in Pharmaceutical Sciences and Pharmacogenomics, University of California, San Francisco, San Francisco, CA 94158, USA; Center for Drug Discovery and Department of Pharmaceutical Sciences, Northeastern University, Boston, MA 02115, USA; Department of Anatomy, University of California, San Francisco, San Francisco, CA 94158, USA; Department of Molecular and Cellular Physiology, Stanford University School of Medicine, Stanford, CA 94305, USA; Division of Molecular Genetics, Institute of Life Science, Kurume University, Fukuoka, Japan; Enamine Ltd., 67 Chervonotkatska Street, Kyiv, 02094, Ukraine; National Taras Shevchenko University of Kyiv, 60 Volodymyrska Street, Kyiv 01601, Ukraine; Chemspace LLC, 85 Chervonotkatska Street, Suite 1, Kyiv, 02094, Ukraine; National Institute of Mental Health Psychoactive Drug Screening Program (NIMH PDSP), School of Medicine, University of North Carolina at Chapel Hill School of Medicine, Chapel Hill, NC 27599, USA; Domain Therapeutics North America Inc., Montréal, Québec, H4S 1Z9, Canada, Montréal, QC, H3T 1J4, Canada; Department of Chemical and Chemical Biology, Northeastern University, Boston, MA 02115, USA

## Abstract

Large library docking can reveal unexpected chemotypes that complement the structures of biological targets. Seeking new agonists for the cannabinoid-1 receptor (CB1R), we docked 74 million tangible molecules, prioritizing 46 high ranking ones for *de novo* synthesis and testing. Nine were active by radioligand competition, a 20% hit-rate. Structure-based optimization of one of the most potent of these (K_i_ = 0.7 µM) led to **‘4042**, a 1.9 nM ligand and a full CB1R agonist. A cryo-EM structure of the purified enantiomer of **‘4042** (**‘1350**) in complex with CB1R-G_i1_ confirmed its docked pose. The new agonist was strongly analgesic, with generally a 5-10-fold therapeutic window over sedation and catalepsy and no observable conditioned place preference. These findings suggest that new cannabinoid chemotypes may disentangle characteristic cannabinoid side-effects from their analgesia, supporting the further development of cannabinoids as pain therapeutics.
