## Supplementary Table 9 for "Large library docking for cannabinoid-1 receptor agonists with reduced side effects"

### Sheet: Sheet1
Supplementary Table 9. Information for docking screen compounds and analogs
Compounds tested in docking screen
Group	General ID	ZINC_ID	Enamine ID	MW (Da)	Purity (%)	Smiles	% 1H-CP-55,940 displacement (mean) from single point screen	% 1H-CP-55,940 displacement (SEM) from single point screen
Screen hits	51486	ZINC000537551486	Z1615048293	373.401	>95	COC(=O)C(NC(=O)C=1C=C(C)N(N1)C=2C=CC=C(F)C2)C3=CC=CS3	90.5987	0
Screen hits	7800	ZINC000749087800	Z975742882	380.460	>95	CC1=C(C=NN1CC=2C=CC=CC2)C(=O)OCC3CSC=4C=CC=CC4O3	80.9167	0.628102
Screen hits	0450	ZINC001341460450	Z685931568	396.826	>95	CN1N=C(C2=NN=C(O2)C(C)(C)OC=3C=CC(Cl)=CC3)C=4C=CC=CC4C1=O	80.2775	0.659441
Screen hits	7019	ZINC000518437019	Z2157628646	418.241	>95	CC=1N=C(CC2CC2)OC1C3=NC(CC=4C=C5OCOC5=CC4Br)=NO3	69.0833	1.01004
Screen hits	7902	ZINC000538517902	Z1607601216	369.848	92	CC1=CC(C(NC2=CC=NN2C3=CC(Cl)=CC=C3)=O)=NN1[C@@H](C4CC4)C	57.0778	0.117474
Screen hits	7337	ZINC000656437337	Z2527311170	379.427	>95	O=C(C1=CN(N=N1)C2(CCOCC2)C3=CC=C(F)C=C3)CCC4=CC=CC=C4	56.9604	1.75991
Screen hits	1038	ZINC000506941038	Z371852066	364.435	>95	FC=1C=CC(CC2=NC(=CS2)C3=CC=4CC(=O)N5CCCC(=C3)C54)=CC1	53.5683	1.6823
Screen hits	7218	ZINC000618737218	Z2645906126	363.441	>95	COC=1C=CC=C(C1)C2(C)CCN(C2)C(=O)CC34CCCCC4C3(F)F	52.1827	14.3131
Screen hits	62443	ZINC000545662443	Z1684426368	402.301	>95	FC=1C=CC(=CC1)N2N=C(C=CC2=O)C3=NC(=NO3)C(F)(F)C=4C=CC(F)=CC4	51.0602	2.81289
Screen non-hits	74872	ZINC000004274872	Z16183917	367.785	>95	CC=1ON=C(C1C(=O)OCC2=CN3C=C(Cl)C=CC3=N2)C=4C=CC=CC4	49.6035	1.07396
Screen non-hits	8441	ZINC000472208441	Z1715487964	412.445	>95	O=C1C(=O)N(C23CC4CC(CC(C4)C2)C3)C(=O)N1CC1CCC(C(F)(F)F)CC1	47.9148	2.73368
Screen non-hits	13596	ZINC000545813596	Z1686325730	405.242	>95	COc1cc(OC)cc(-c2nc([C@H](OC)c3ccc(Br)cc3)no2)c1	47.5551	1.47577
Screen non-hits	9217	ZINC000521509217	Z2157751682	375.279	>95	FC=1C=CC(=CC1)C(F)(F)C2=NOC(=N2)C3=CN=NN3C=4C=CC=C(F)C4	46.7103	1.61672
Screen non-hits	70889	ZINC000470670889	Z1940802403	407.459	>95	CC1OCCC21CN(CCO2)C(=O)C=3OC=4C=CC=CC4C3COC=5C=CC=CC5	46.6168	0.607645
Screen non-hits	85562	ZINC000680685562	Z1683518582	388.419	>95	CN(C)c1cc(-c2nc(Cc3ccc4c(c3)OCCO4)no2)c2ccccc2n1	44.8752	0.543319
Screen non-hits	18525	ZINC000574318525	Z2160585391	388.386	>95	CN1C=C2C(CCCC2=N1)C3=NC(=NO3)C4(CC4)C=5C=CC=C(C5)C(F)(F)F	41.3782	2.45491
Screen non-hits	59552	ZINC000531559552	Z1408470570	372.208	>95	ClC=1C=CC(Cl)=C(CN2N=NC=3N(N=CC3C2=O)C=4C=CC=CC4)C1	38.0262	0.745923
Screen non-hits	56513	ZINC000443856513	Z1382590691	364.268	>95	CC(C)C=1N=CC(Cl)=C(N1)C(=O)N2CC(CC=3C=CC=CC3Cl)C2	36.7401	15.5257
Screen non-hits	26701	ZINC000516526701	Z770219218	350.454	>95	CC=1C=CC(OCCC(=O)N2CC3CCCN3C=4C=CC=CC24)=C(C)C1	35.3446	1.88746
Screen non-hits	11070	ZINC000851311070	Z2595095406	393.435	>95	CCOC(=O)CCC(OC(=O)C=1N=C(C)N(N1)C=2C=CC=CC2)C=3C=CC=CC3	34.0037	3.14816
Screen non-hits	41949	ZINC000553141949	Z1158054116	423.499	>95	FC=1C=CC=C(C1)C2CCN(C2)C(=O)C=3C=CC=CC3CS(=O)(=O)C=4C=CC=CC4	33.7445	1.9902
Screen non-hits	97878	ZINC001435197878	PV-001798310212	378.849	>95	COC=1C=CC(Cl)=C(C1)C=2C=C(ON2)C(=O)N3CCOC[C@@H]3CC(C)C	33.5516	14.7084
Screen non-hits	74836	ZINC000503674836	Z1628040660	357.408	>95	CC1=CC(=NN1C=2C=CC=C(C#N)C2)C(=O)NC(C3CC3)C=4C=CC=NC4	33.2866	1.37439
Screen non-hits	27005	ZINC000626727005	Z2711465700	369.404	>95	CC1C(CCN1C(=O)C2=CSC(=N2)N(C)C=3C=CC=CC3)C(F)(F)F	32.2026	1.05819
Screen non-hits	75729	ZINC000788975729	Z1920353214	390.840	>95	COC(=O)C(OC(=O)C=1C=C(C)N(N1)C=2C=CC=C(Cl)C2)C=3C=CSC3	29.6539	1.26055
Screen non-hits	47700	ZINC000003247700	Z19179790	360.428	>95	O=C(OCC1=NC=2C=CC=CC2S1)C=3C=4CCCC4N=C5C=CC=CC35	27.2394	4.34245
Screen non-hits	22875	ZINC000433622875	Z1873944504	385.276	>95	COC(=O)C=1N=C(SC1C)N(C)CCOC=2C=CC(Br)=CC2	27.0346	1.04168
Screen non-hits	50746	ZINC000463250746	Z1272942677	372.504	>95	COCC(C)SC1=NC=2C=C(SC2C(=O)N1CC=C)C=3C=CC=CC3	26.9255	0.49006
Screen non-hits	25719	ZINC000128725719	Z1537681791	374.775	>95	COC(=O)C=1C=C(C=C(C1)[N+](=O)[O-])C(=O)N2CCC=3C=CC(Cl)=CC3C2	24.961	2.88153
Screen non-hits	55901	ZINC001458055901	PV-001912438465	385.257	>95	CN(CCOC=1C=CC(Br)=CC1)C=2N=CN=C(N2)C=3C=CC=CC3	23.6123	1.80939
Screen non-hits	46675	ZINC000482246675	Z1545570667	399.238	>95	O=C1CN(C(=O)c2cc3cc(Br)ccc3o2)CN1Cc1ccccc1	22.6432	0
Screen non-hits	96198	ZINC001354696198	PV-001799318225	389.490	>95	COC1CCN2C=C(N=C2C1)C(=O)NCC(CC=3C=CC=CC3)C=4C=CC=CC4	18.7091	1.21098
Screen non-hits	97662	ZINC000011597662	Z24596039	392.474	>95	CC=1C=CC=CC1N2C(=O)C=3C=CC=CC3N4C(SC[C@H]5CCCO5)=NN=C24	18.4752	1.53734
Screen non-hits	34765	ZINC000545734765	Z1685032994	378.356	>95	CC(OC=1C=CC=CC1)C2=NOC(=N2)C=3C=CC(=O)N(N3)C=4C=CC(F)=CC4	18.3817	3.46791
Screen non-hits	91451	ZINC001116891451	Z1959592209	384.816	>95	ClC=1C=CC(COC(=O)C=2C=CN=C(OC3CCC3)C2)=C(C1)N4C=NC=N4	17.9841	2.40879
Screen non-hits	65703	ZINC000129765703	Z1529167614	361.822	>95	COC=1C=C(C=CC1Cl)C(=O)OCC2CCCN2C=3C=CC(C)=NN3	17.3838	3.2157
Screen non-hits	74717	ZINC000533474717	Z1482818823	405.285	>95	CC(O)C1CCCN(C1)C(=O)C=2C=C(OC=3C=CC=C(Br)C3)C=CN2	17.2247	4.21529
Screen non-hits	23397	ZINC000012823397	Z226998928	393.394	>95	FC=1C=CC(=CC1)N2N=CC=3C(SCC=4C=C(ON4)C5=CC=CO5)=NC=NC23	17.0778	3.12479
Screen non-hits	00051	ZINC000485600051	Z1101931868	417.890	>95	CCC1=NC(=NN1C=2C=CC=CC2Cl)C(=O)NC(C=3C=CC=CC3)C=4C=CC=NC4	16.0206	4.07263
Screen non-hits	34734	ZINC000560834734	Z2079616017	424.418	>95	FC=1C=C(F)C=C(C1)C2(F)CCN(C2)C(=O)C=3C=NN(CCC#N)C3C=4C=CC=CC4	15.435	3.29817
Screen non-hits	14861	ZINC000482214861	Z1545569156	365.812	>95	ClC=1C=CC(C(=O)N2CN(CC=3C=CC=CC3)C(=O)C2)=C4N=CC=CC14	15.0954	0.0962913
Screen non-hits	35971	ZINC000675235971	Z1414320298	388.233	>95	CC=1C=CN2C=C(N=C2C1)C(=O)N3CCC=4C(F)=CC(Br)=CC4C3	13.7824	3.16461
Screen non-hits	83628	ZINC000534783628	Z1531953251	405.285	>95	CCCC1CN(CCO1)C(=O)C=2C=C(OC=3C=CC=C(Br)C3)C=CN2	12.8047	1.36311
Screen non-hits	67565	ZINC000801267565	Z2014413566	394.422	>95	FC=1C=CC=CC1CC2=NC(=CS2)C(=O)OCC3=NC=NN3C=4C=CC=CC4	8.02152	0.0233863
Screen non-hits	49667	ZINC000678649667	Z1584748212	398.495	>95	COCCOC=1C=C(N=C2C=CC=CC12)C(=O)N3CCCC(CC4CCOC4)C3	4.27313	3.44693
Screen non-hits	66978	ZINC000872466978	Z2792398111	357.837	>95	CN1N=CC=2C(=NC(Cl)=NC12)N3CCC(COCC=4C=CC=CC4)C3	-5.00734	9.18106
All analogs of '51486
Group	Final ID	ZINC_ID	Enamine ID	MW (Da)	Purity (%)	Smiles	% 1H-CP-55,940 displacement (mean) from single point screen	% 1H-CP-55,940 displacement (SEM) from single point screen
1486 round 1 better analogs	31604	ZINC470131604	Z1711777464	380.420	>95	COC(=O)C(NC(=O)C=1C=C(C)N(N1)C=2C=CC=C(C#N)C2)C=3C=CSC3	41.4644	2.18147
1486 round 1 better analogs	60154	ZINC1536260154	PV-001796383931	423.408	>95	COC(=O)C(NC(=O)C=1C=C(C)N(N1)C=2C=CC=C(C2)C(F)(F)F)C3=CC=CS3	97.2298	0.376328
1486 round 1 better analogs	12565	ZINC502512565	Z1627119982	382.414	>95	CC1=CC(=NN1C=2C=CC=C(C#N)C2)C(=O)NC(C3=CC=CO3)C=4C=CC=CC4	61.1246	1.44673
1486 round 1 better analogs	10010	ZINC249510010	Z1817976028	387.859	>95	COC(=O)[C@@H]1[C@@H]2CCC[C@@H]2CN1C(=O)C=3C=C(C)N(N3)C=4C=CC=C(Cl)C4 |&1:4,5,9,r|	33.8592	36.873
1486 round 2 better analogs	3234		Z4971163234	437.435	>95	COC(=O)C(N(C)C(=O)C=1C=C(C)N(N1)C=2C=CC=C(C2)C(F)(F)F)C3=CC=CS3
1486 round 2 better analogs	1082		Z4967431082	439.429	>95	CN(C(C1=CC=CO1)C=2C=CC=CC2)C(=O)C=3C=C(C)N(N3)C=4C=CC=C(C4)C(F)(F)F
1486 round 2 better analogs	1090		Z4967431090	415.365	>95	CC1=CC(=NN1C=2C=CC=C(C2)C(F)(F)F)C(=O)NC(C3=CC=CO3)C4=CC=CO4
1486 round 2 better analogs	1081		Z4967431081	425.403	>95	CC1=CC(=NN1C=2C=CC=C(C2)C(F)(F)F)C(=O)NC(C3=CC=CO3)C=4C=CC=CC4
1486 round 2 better analogs	4388		Z5199554388	429.391	>95	CC1=cc(C(N(C)c(c2=CC=CO2)c3=CC=CO3)=O)=NN1C4=CC(C(F)(F)F)=CC=C4
1486 round 2 better analogs	6829		Z5204106829	421.436	>95	CN(C(C(=O)C)C1=CC=CS1)C(=O)C=2C=C(C)N(N2)C=3C=CC=C(C3)C(F)(F)F
10010 round 1 analogs	6439		Z5030906439	421.412	>95	COC(=O)[C@@H]1[C@@H]2CCC[C@@H]2CN1C(=O)C=3C=C(C)N(N3)C=4C=CC=C(C4)C(F)(F)F |&1:4,5,9,r|
10010 round 1 analogs	6448		Z5030906448	407.386	>95	COC(=O)[C@@H]1[C@@H]2CC[C@@H]2CN1C(=O)C=3C=C(C)N(N3)C=4C=CC=C(C4)C(F)(F)F|&1:4,5,8,r|
10010 round 1 analogs	3737		Z5030903737	419.44	>95	CC1=CC(=NN1C=2C=CC=C(C2)C(F)(F)F)C(=O)N3CC4(CCC4)C3C5CCCO5
1486 round 2 better analogs	6000		Z5199560000	437.435	>95	COC(=O)[C@H](N(C)C(=O)C=1C=C(C)N(N1)C=2C=CC=C(C2)C(F)(F)F)C3=CC=CS3 |o1:4,r|
1486 round 2 better analogs	1066		Z5199561066	437.435	>95	COC(=O)[C@@H](N(C)C(=O)C=1C=C(C)N(N1)C=2C=CC=C(C2)C(F)(F)F)C3=CC=CS3 |o1:4,r|
10010_03 purified diastereomers	3737a		Z5889675490	419.44	>95	CC1=CC(=NN1C=2C=CC=C(C2)C(F)(F)F)C(=O)N3CC4(CCC4)[C@H]3[C@@H]5CCCO5 |o1:24,o2:25,r|
10010_03 purified diastereomers	3737b		Z5889661651	419.44	>95	CC1=CC(=NN1C=2C=CC=C(C2)C(F)(F)F)C(=O)N3CC4(CCC4)[C@H]3[C@H]5CCCO5 |o1:24,o2:25,r|
10010_03 purified diastereomers	3737c		Z5889670430	419.44	>95	CC1=CC(=NN1C=2C=CC=C(C2)C(F)(F)F)C(=O)N3CC4(CCC4)[C@@H]3[C@H]5CCCO5 |o1:24,o2:25,r|
10010_03 purified diastereomers	3737d		Z5889673386	419.44	>95	CC1=CC(=NN1C=2C=CC=C(C2)C(F)(F)F)C(=O)N3CC4(CCC4)[C@@H]3[C@@H]5CCCO5 |o1:24,o2:25,r|
1486 analogs round 1 not better	61815	ZINC509161815	Z997021386	372.461	>95	COC(=O)C(NC(=O)C1=CSC(CC=2C=CC=CC2)=N1)C3=CC=CS3	32.9693	3.30362
1486 analogs round 1 not better	64801	ZINC1527264801	PV-001795007500	389.875	>95	CCOC(=O)C1(CCCCC1)NC(=O)C=2C=C(C)N(N2)C=3C=CC=C(Cl)C3	31.5951	3.67085
1486 analogs round 1 not better	17429	ZINC545817429	Z1686630553	423.870	>95	CC1=CC(=NN1C=2C=CC=C(F)C2)C(=O)NC(C=3C=CN(C)N3)C=4C=CC(Cl)=CC4	23.1189	5.45453
1486 analogs round 1 not better	59513	ZINC562159513	Z1615091760	397.399	>95	COC(=O)[C@@H](NC(=O)C=1C=C(C)N(N1)C=2C=CC=C(F)C2)C=3C=CC(OC)=CC3	10.5378	4.36657
1486 analogs round 1 not better	14083	ZINC1134714083	PV-001818789715	451.826	>95	COC(=O)C(NC(=O)C=1C=C(C)N(N1)C=2C=CC=C(Cl)C2)C=3C=CC(=CC3)C(F)(F)F	24.2921	2.48819
1486 analogs round 1 not better	69543	ZINC558069543	Z1607615042	413.854	>95	COC(=O)[C@@H](NC(=O)C=1C=C(C)N(N1)C=2C=CC=C(Cl)C2)C=3C=CC(OC)=CC3	10.8274	0.935754
1486 analogs round 1 not better	88684	ZINC540888684	Z1614809888	375.395	>95	CC1=CC(=NN1C=2C=CC=C(F)C2)C(=O)NC(C3=CC=CO3)C=4C=CC=CC4	39.7248	3.76489
1486 round 3 analogs	4051		Z8504214051	424.42	>95	O=C(O)(C)C(C1=CC=CS1)NC(C2=NN(C3=CC(C(F)(F)F)=CC=C3)C(C)=C2)=O	64.3786	2.76932
1486 round 3 analogs	6425		Z5422676425	421.3698296	>95	COC(=O)C(N(C)C(=O)C=1C=C(C)N(N1)C=2C=CC=C(C2)C(F)(F)F)C3=CC=CO3
1486 round 3 analogs	1486_71		Z6314888079	485.478	>95	COC(=O)C(NC(=O)C=1C=C(C=2C=CC=CC2)N(N1)C=3C=CC=C(C3)C(F)(F)F)C4=CC=CS4
10010 round 2 analogs	10_10		Z6314892034	415.408	92	CC1=CC(=NN1C=2C=CC=C(C2)C(F)(F)F)C(=O)N3CC4(CCC4)C3C5=CC=CO5	94.4099	0
10010 round 2 analogs	10_14		Z6314892089	405.413	>95	CC1=CC(=NN1C=2C=CC=C(C2)C(F)(F)F)C(=O)N3CC4(CCC4)[C@@H]5COC[C@@H]53 |&1:24,28,r|	91.3043	2.48447
1486 analogs round 1 not better	78220	ZINC1469478220	PV-001856714306	403.925	>95	CC1=CC(=NN1C=2C=CC=C(Cl)C2)C(=O)NC(C3=CC=CS3)C(C)(C)CO	5.5623	3.32584
1486 analogs round 1 not better	1486_17			419.468	>95	COC(=O)C(NC(=O)C=1C=C(C=2C=CC=C(F)C2)C=3C=CC=CC3C1)C4=CC=CS4	8.9199	0.182039
1486 analogs round 1 not better	1486_11			305.304	>95	COC(=O)[C@H](C)NC(=O)C=1C=C(C)N(N1)C=2C=CC=C(F)C2	-7.46359	3.25811
1486 analogs round 1 not better	07099	ZINC186907099	Z1711782115	359.371	>95	COC(=O)C(NC(=O)C1=CC=C(O1)C=2C=CC=CC2F)C=3C=CSC3	3.8835	2.08912
1486 analogs round 1 not better	59643	ZINC509159643	Z997020746	355.410	>95	COC(=O)C(NC(=O)C=1C=C(C)N(N1)C=2C=CC=CC2)C3=CC=CS3	4.63188	2.52929
1486 analogs round 1 not better	64854	ZINC480864854	Z1615365858	389.420	>95	CCOC(=O)C(NC(=O)C=1C=C(C)N(N1)C=2C=CC=C(F)C2)C3CCOCC3	-2.50809	0.387485
1486 analogs round 1 not better	88160	ZINC1130288160	PV-001810331351	357.794	>95	CCOC=1C=NC=C(NC(=O)C=2C=C(C)N(N2)C=3C=CC=C(Cl)C3)N1	-5.8657	6.71558
1486 analogs round 1 not better	12208	ZINC470112208	Z1711840920	409.410	>95	COC(=O)C(NC(=O)C=1C=C(C)N(N1)C=2C=CC=C(F)C2)C=3C=CC=4OCCC4C3	-5.83016	1.35118
1486 analogs round 1 not better	62406	ZINC182462406	Z1608724868	368.358	>95	COC(=O)C(OC(=O)C=1C=C(C)N(N1)C=2C=CC(F)=CC2)C=3C=CC=CC3	-3.65743	4.79689
1486 analogs round 1 not better	90711	ZINC611290711	Z1575434132	399.463	>95	COC(=O)CC(NC(=O)C=1C=C(C)N(N1)C=2C=CC(OC)=CC2)C3=CC=CS3	7.24244	2.53311
1486 analogs round 1 not better	15032	ZINC799815032	Z1998436416	367.416	>95	CC1=CC(=NN1C=2C=CC(F)=CC2)C(=O)NC(CCO)CC=3C=CC=CC3	-0.525077	3.94576
1486 analogs round 1 not better	1486_22			337.370	>95	FC=1C=CC=C(C1)N2C=CC(=N2)C(=O)NC=3C=CC=C4C=CSC34	-3.58501	1.24932
1486 analogs round 1 not better	03453	ZINC516203453	Z1614391868	350.371	>95	COC(=O)C(NC(=O)C=1C=C(C)N(N1)C=2C=CC=CC2)C=3C=CC=NC3	-5.44994	5.03184
1486 analogs round 1 not better	19213	ZINC509919213	Z1884272715	350.389	>95	COC(=O)C(NC(=O)C1=COC(=N1)C2CCOCC2)C3=CC=CS3	1.82872	4.0963
1486 analogs round 1 not better	54064	ZINC509154064	Z997022414	356.398	>95	COC(=O)C(NC(=O)C1=CN(CC=2C=CC=CC2)N=N1)C3=CC=CS3	4.29115	1.18384
1486 analogs round 1 not better	76400	ZINC539776400	Z1614794566	393.410	>95	COC(=O)[C@H]1CC=2C=CC=CC2CN1C(=O)C=3C=C(C)N(N3)C=4C=CC=C(F)C4	-1.4847	2.28489
10010 round 2 analogs	10_17			447.450	>95	COC(=O)[C@@H]1[C@@H]2CCC[C@@H]2CN1C(=O)C3=NN(C=4CCCC34)C=5C=CC=C(C5)C(F)(F)F |&1:4,5,9,r|	98.2402	1.5528
10010 round 2 analogs	10_19			433.466	>95	CC1=CC(=NN1C=2C=CC=C(C2)C(F)(F)F)C(=O)N3CC4(CCC4)C3C5CCOCC5	82.6087	2.27743
10010 round 2 analogs	10_20			406.424	>95	CC1(C)CN(C1C2=CC=CS2)C(=O)C3=CN(N=N3)C=4C=CC=C(C4)C(F)(F)F	52.381	1.44928
10010 round 2 analogs	10_21			421.412	>95	CCOC(=O)C1CN(CC21CC2)C(=O)C=3C=C(C)N(N3)C=4C=CC=C(C4)C(F)(F)F	83.5749	1.65775
10010 round 2 analogs	10_23			406.401	>95	FC(F)(F)C=1C=CC=C(C1)N2C=C(N=N2)C(=O)N3CC4(CCC4)C3C5CCCO5	25.6729	2.89855
1486 round 2 not better analogs	1486_39			450.455	>95	CN(C(C=1C=CC=CC1)C=2C=CC=CN2)C(=O)C=3C=C(C)N(N3)C=4C=CC=C(C4)C(F)(F)F
1486 round 2 not better analogs	1486_38		Z4967431087	455.429	>95	COC=1C=CC=C(C1)C(NC(=O)C=2C=C(C)N(N2)C=3C=CC=C(C3)C(F)(F)F)C4=CC=CO4
1486 round 2 better analogs	4042		Z8504214042	437.4354	>95	COC(C(NC(C1=NN(C2=CC(C(F)(F)F)=CC=C2)C(C)=C1)=O)(C3=CC=CS3)C)=O
1486 round 2 better analogs	1350		Z8526711350	437.4354	>95	COC([C@@](NC(C1=NN(C2=CC(C(F)(F)F)=CC=C2)C(C)=C1)=O)(C3=CC=CS3)C)=O
1486 round 2 better analogs	8690		Z8526708690	437.4354	>95	COC([C@](NC(C1=NN(C2=CC(C(F)(F)F)=CC=C2)C(C)=C1)=O)(C3=CC=CS3)C)=O
1486 round 2 better analogs	1486_81		Z8703004156	421.436	>95	CC(=O)C(C)(NC(=O)C=1C=C(C)N(N1)C=2C=CC=C(C2)C(F)(F)F)C3=CC=CS3
1486 round 2 better analogs	1486_83		Z8703005806	439.4297	>95	CC1=CC(=NN1C=2C=CC=C(C2)C(F)(F)F)C(=O)NC(C)(C3=CC=CO3)C=4C=CC=CC4
1486 round 2 better analogs	1486_82		Z8703004936	429.3918	>95	CC1=CC(=NN1C=2C=CC=C(C2)C(F)(F)F)C(=O)NC(C)(C3=CC=CO3)C4=CC=CO4
All analogs of '0450
Group	Final ID	ZINC_ID	Enamine ID	MW (Da)	Purity (%)	Smiles	% 1H-CP-55,940 displacement (mean) from single point screen	% 1H-CP-55,940 displacement (SEM) from single point screen
0450 analogs round 1	9753		Z4877479753	392.407	>95	COC=1C=CC(OC(C)(C)C2=NN=C(O2)C3=NN(C)C(=O)C=4C=CC=CC34)=CC1	51.5491	2.49872
0450 analogs round 1	31486		Z685931486	380.372	>95	CN1N=C(C2=NN=C(O2)C(C)(C)OC=3C=CC(F)=CC3)C=4C=CC=CC4C1=O	32.265	7.09626
0450 analogs round 1	41360		Z685941360	424.88	>95	CC(C)N1N=C(C2=NN=C(O2)C(C)(C)OC=3C=CC(Cl)=CC3)C=4C=CC=CC4C1=O	41.2393	22.8297
0450 analogs round 1	0450_21		Z5468612153	430.379	>95	CN1N=C(C2=NN=C(O2)C(C)(C)OC=3C=CC(=CC3)C(F)(F)F)C=4C=CC=CC4C1=O	89.8237	1.04167
0450 analogs round 1	0450_22		Z1664062039	396.826	>95	CN1N=C(C2=NN=C(O2)C(C)(C)OC=3C=CC=C(Cl)C3)C=4C=CC=CC4C1=O	43.5363	2.53781
0450 analogs round 2	0450_26		Z3593033065	385.844	>95	CN1N=C(CNC(=O)C(C)(C)OC=2C=CC(Cl)=CC2)C=3C=CC=CC3C1=O	7.63889	6.2905
0450 analogs round 2	0450_25		Z4877479746	410.853	>95	CN1N=C(CC2=NN=C(O2)C(C)(C)OC=3C=CC(Cl)=CC3)C=4C=CC=CC4C1=O	-12.3932	5.40798
0450 analogs round 2	0450_24		Z1664063401	382.8	>95	CN1N=C(C2=NN=C(CCOC=3C=CC(Cl)=CC3)O2)C=4C=CC=CC4C1=O	12.0726	4.14022
0450 analogs round 2	0450_23		Z1664064627	387.391	>95	CN1N=C(C2=NN=C(O2)C(C)(C)OC=3C=CC(C#N)=CC3)C=4C=CC=CC4C1=O	-19.1774	4.80799
0450 analogs round 2	0450_14		Z1865558244	372.802	>95	C[C@@H](COC(=O)C1=NN(C)C(=O)C=2C=CC=CC12)OC=3C=CC(Cl)=CC3	28.766	2.00321
All analogs of '7800
Group	Final ID	ZINC_ID	Enamine ID	MW (Da)	Purity (%)	Smiles	% 1H-CP-55,940 displacement (mean) from single point screen	% 1H-CP-55,940 displacement (SEM) from single point screen
7800 analogs round 1	78184	ZINC1130378184	Z4877482092	366.436	>95	O=C(NCC1CSC=2C=CC=CC2O1)C3=CN(CC=4C=CC=CC4)N=N3	28.4349	4.75989
7800 analogs round 1	30177	ZINC1343330177	Z1124220507	365.445	>95	O=C(OCC1CSC=2C=CC=CC2O1)C=3C=CC(CN4C=CC=C4)=CC3	18.399	3.91313
7800 analogs round 1	23346	ZINC151923346	Z1415595403	385.412	>95	FC=1C=CC=C(CN2C=C(N=N2)C(=O)OCC3CSC=4C=CC=CC4O3)C1	25.2688	1.43369
7800 analogs round 1	22139	ZINC569122139	Z2454164835	398.453	>95	CC1=C(N=NN1CC=2C=CC(F)=CC2)C(=O)NCC3CSC=4C=CC=CC4O3	13.0333	1.71885
7800 analogs round 1	50267	ZINC745950267	Z1309468381	379.428	>95	O=C(OCC1CSC=2C=CC=CC2O1)C=3C=C(OC=4C=CC=CC4)C=CN3	15.5303	3.19188
7800 analogs round 1	82778	ZINC749082778	Z975741758	379.428	>95	O=C(OCC1CSC=2C=CC=CC2O1)C=3C=CC(OC=4C=CC=NC4)=CC3	26.1649	6.12823
7800 analogs round 1	86798	ZINC749086798	Z975742428	383.483	>95	O=C(OCC1CSC=2C=CC=CC2O1)C3=CSC(CC=4C=CC=CC4)=N3	2.03877	0.969251
7800 analogs round 1	61926	ZINC774061926	Z1895651057	399.438	>95	CC1=C(N=NN1CC=2C=CC(F)=CC2)C(=O)OCC3CSC=4C=CC=CC4O3	64.3939	7.19697
7800 analogs round 1	32445	ZINC915532445	Z419297242	364.401	>95	CC1=C(C=NN1CC=2C=CC=CC2)C(=O)OCC3COC=4C=CC=CC4O3	35.361	1.26535
Misc_analogs	7800_29			428.931	>95	CC1=NN(CC=2C=CC(Cl)=CC2)C(C)=C1C(=O)OCC3CSC=4C=CC=CC4O3	81.8277	3.67647
7800 analogs round 2	7800_27			445.329	>95	BrC1=C(C=NN1CC=2C=CC=CC2)C(=O)OCC3CSC=4C=CC=CC4O3	70.3081	3.24631
7800 analogs round 2	7800_28			428.931	>95	CC1=NN(CC=2C=CC=CC2Cl)C(C)=C1C(=O)OCC3CSC=4C=CC=CC4O3	55.4622	1.89076
7800 analogs round 2	0372		Z1865240372	405.469	>95	O=C(OCC1CSC=2C=CC=CC2O1)C=3C=NN(CCC#N)C3C=4C=CC=CC4	41.1765	1.05042
7800 analogs round 2	8354		Z419298354	347.367	>95	CC1=C(C=NN1CC=2C=CC=CC2)C(=O)OCC3=NC=4C=CC=CC4O3	59.0336	1.89076
7800 analogs round 2	5081		Z1724355081	391.419	>95	CC1=C(C=NN1CC=2C=CC=CC2)C(=O)OCC3CN(C(=O)O3)C=4C=CC=CC4	31.7927	1.44706
7800 analogs round 2	5424	ZINC726735424		407.439	>95	O=C(OCC1CSC=2C=CC=CC2O1)C=3OC=CC3COC=4C=CC=C(C#N)C4	60.2241	1.03158
7800 analogs round 2	6445	ZINC1584786445		433.446	>95	CC1=C(C=NN1C=2C=CC(=CC2)C(F)(F)F)C(=O)NCC3CSC=4C=CC=CC4O3	46.1134	10.1891
7800 analogs round 2	3189	ZINC749083189		366.433	>95	CC1=C(C=NN1C=2C=CC=CC2)C(=O)OCC3CSC=4C=CC=CC4O3	46.8487	4.62185
7800 analogs round 2	3652	ZINC26243652		367.785	>95	ClC=1C=CC=CC1CN2C=C(C=N2)C(=O)OCC3=NC=4C=CC=CC4O3	32.0028	2.34672
7800 analogs round 2	4148	ZINC23184148		363.409	>95	CN(CC1COC=2C=CC=CC2O1)C(=O)C=3C=NN(C3C)C=4C=CC=CC4	11.4146	6.00651
7800 analogs round 2	2666	ZINC798822666		377.416	>95	O=C(OCC1CSC=2C=CC=CC2O1)C=3C=CN(N3)C=4C=CC=C(C#N)C4	30.4622	6.3583
7800 analogs round 2	7800_22			422.539	>95	CC(C)(C)C1=C(C=NN1CC=2C=CC=CC2)C(=O)OCC3CSC=4C=CC=CC4O3	73.0159	3.30471
7800 analogs round 2	7800_24			430.518	>95	CC1=C(C=NN1CC=2C=CC=3C=CC=CC3C2)C(=O)OCC4CSC=5C=CC=CC5O4	50.0345	0.483092
7800 analogs round 2	7800_25			448.458	>95	CC1=C(C=NN1CC=2C=CC=C(C2)C(F)(F)F)C(=O)OCC3CSC=4C=CC=CC4O3	58.4886	5.90062
7800 analogs round 2	7800_26			396.525	>95	CC1=C(C=NN1CC=2C=CC=CC2)C(=O)OCC3CSC=4C=CC=CC4S3	69.8413	3.48362
7800 analogs round 1	2445	ZINC915532445	Z419297242	364.394	>95	CC1=C(C=NN1CC=2C=CC=CC2)C(=O)OCC3COC=4C=CC=CC4O3	35.3626	1.26557
7800 analogs round 1	5752	ZINC1643635752	Z4877482112	366.433	>95	O=C(NCC1CSC=2C=CC=CC2O1)C3=NC=C(CC=4C=CC=CC4)O3	24.0196	3.17527
All analogs of '7019
Group	Final ID	ZINC_ID	Enamine ID	MW (Da)	Purity (%)	Smiles	% 1H-CP-55,940 displacement (mean) from single point screen	% 1H-CP-55,940 displacement (SEM) from single point screen
7019 analogs round 1	7019_1		Z3555992696	367.398	>95	CC=1N=C(CC2CC2)OC1C3=NC(CC=4C=CC=5OCCCOC5C4)=NO3	6.4	1.95021
7019 analogs round 1	97058		Z2156297058	339.345	>95	CC=1N=C(CC2CC2)OC1C3=NC(CC=4C=CC=5OCOC5C4)=NO3	17.4465	8.22066
7019 analogs round 1	53217		Z2157653217	418.241	>95	CC=1N=C(CC2CC2)OC1C3=NC(CC=4C=C5OCOC5=C(Br)C4)=NO3	14.3333	2.77449
Misc_analogs	7019_31			403.23	>95	BrC=1C=C2OCOC2=CC1CC3=NOC(=N3)C=4C=NN(CC5CC5)C4	80.6552	0.468019
7019 analogs round 2	7019_26			377.439	>95	CC(C)C1=NC=2C=CC=CC2N1CC3=NOC(=N3)C=4OC(CC5CC5)=NC4C	42.6677	3.35413
7019 analogs round 2	7019_27			371.453	>95	CCCCC1=NC(C)=C(CC2=NC(CC=3C=CC=4OCOC4C3)=NO2)S1	45.0078	3.35413
7019 analogs round 2	7019_28			366.413	>95	CC1=NN(CC2CC2)C(C)=C1CC3=NC(CC=4C=CC=5OCOC5C4)=NO3	36.2715	4.60218
7019 analogs round 2	7019_29			407.442	>95	COCC1=NC(C2=NC(CC=3C=CC=4OCOC4C3)=NO2)=C(S1)C=5C=CC=CC5	24.103	1.79407
7019 analogs round 2	7019_32			389.427	>95	C1CC1C2=NC(=C(S2)C3=NN=C(O3)C=4C=CC=5OCOC5C4)C=6C=CC=CC6	39.8856	3.40881
7019 analogs round 2	0682		Z1683090682	325.318	>95	CC=1N=C(OC1C2=NC(CC=3C=CC=4OCOC4C3)=NO2)C5CC5	-7.4103	4.9142
7019 analogs round 2	9841		Z2157059841	402.446	>95	CC=1N=C(CC2CC2)OC1C3=NC(CC=4C=CC(OCC=5C=CC=CN5)=CC4)=NO3	19.4228	2.4181
7019 analogs round 2	8861		Z1828868861	325.361	>95	COC=1C=CC(CC2=NOC(=N2)C=3OC(CC4CC4)=NC3C)=CC1	15.7566	5.73699
7019 analogs round 2	5962		Z1828875962	325.318	>95	CC=1N=C(CC2CC2)OC1C3=NC(=NO3)C=4C=CC=5OCOC5C4	10.4524	3.87302
7019 analogs round 2	7019_300		Z4766160628	438.252	>95	CCOC(=O)C1=NC(=CS1)C2=NC(CC=3C=C4OCOC4=CC3Br)=NO2	3.83333	4.97203
NOTE
White cells are from screens done at 10 μM
Orange cells are from screens done at 1 μM
Green cells are from screens done at 300 nM
Blue cells are compounds that were not screened in single-point, instead first tested in dose response
